# Cryo-EM structure of the *Arabidopsis thaliana* V-type ATPase

**DOI:** 10.64898/2026.07.01.735876

**Authors:** Mariia Khamina, Nadja Wunsch, Upendo Lupanga, Fabian Fink, Hanlin Wang, Waltraud X. Schulze, Karin Schumacher, John L. Rubinstein

## Abstract

Vacuolar-type ATPases (V-ATPases) are evolutionarily conserved rotary proton pumps that play essential roles in the eukaryotic cell. By coupling ATP hydrolysis in their cytosolic V_1_ region to proton translocation through their membrane-embedded V_O_ region, V-ATPases establish and maintain an acidic pH in the lumen of several different organelles. Functional diversity in the pump is enabled by multiple paralogous genes for the subunits of the complex, which are expressed in a tissue- and organelle-specific manner. Interactions between V-ATPase and TLDc domain-containing proteins have been shown to regulate the enzyme in yeast and mammals but their relevance in plants has remained unclear. We isolated the endogenous V-ATPase from *Arabidopsis thaliana* leaves and determined its structure by electron cryomicroscopy. Mass spectrometry showed that most of the enzyme originated from the tonoplast. The structural analysis revealed the full rotary catalytic cycle of the plant V-ATPase, and a combination of structural and biochemical experiments showed S-acylation of subunits AP1 and the tonoplast-specific subunit a3 isoform. A subpopulation of complexes derived from the trans-Golgi network/early endosome was identified and found to bind the TLDc protein OXR5. Together, these findings reveal plant-specific features in V-ATPase and suggest organelle-specific interactions with TLDc proteins, pointing to conserved but context-dependent V-ATPase regulation in eukaryotes.
