## Supplementary Data 2 for "Cryo-EM structure of the *Arabidopsis thaliana* V-type ATPase"

### Sheet: Data 2
Plasmid name	Vector backbone	Reference
pGGA UBQ10 (Ubiquitin10) promotor	pGGA006	Lampropoulos et al., 2013
pGGB-N-decoy (pGGB003)	pGGB000	Lampropoulos et al., 2013
pGGC OXR5	pGGC000	this publication
pGGD GSL-PmSI	pGGD000	Lupanga et al. 2020
pGGD GSL-mNeonGreen	pGGD000	McKay et al. In preparation
pGGE-tHSP18.2M	pGGE000	Waadt et al., 2017
pGGF pMAS:SulfR m :t35S	pGGF012	Lampropoulos et al., 2013
pGGZ004	pGGZ000	Lupanga et al. 2020
Primer name	Sequence
5383-fw	AACAGGTCTCAGGCTCAACAATGGGTGCTTCATCTTCTACAG
5384-rv	AACAGGTCTCTCTGACCTCTCTTCCTTTCTAGGAGCATTAG
3092-fw	AACAGGTCTCAGGCTCAACAATGAAGAAGATTCAAATTGGT
3095-rv	AACAGGTCTCTCTGAACAAGAATCTTGAGGAGTC
VHA-a3SS-GFP PCR1 forward	GGAAAGTGGCGGTGGCGGTGGCAGTAGTCCGCCGATGGATCTGATGCG
VHA-a3SS-GFP PCR1 reverse	ACTAGTGCTCTCGTCTTCGTTTGCCGTGA
VHA-a3SS-GFP PCR2 forward	TATAGGGCCCATGGCGGAAAGTGGCGGTGGCGGTGGCAGTAGTCC
VHA-a3SS-GFP PCR2 reverse	ACTAGTGCTCTCGTCTTCGTTTGCCGTGA
1895 PRR_SacII_ fwd	CCGCGGACATGAAAGCTTTCTACG
1937 PRR_MluI_ rev_nostop_ new	CACGCGTGGTGTCGAGCTTTACATTTGAA
